# Discovery of Chemical Tools for Polysorbate-Degradative Enzyme Control in Biopharmaceutical Upstream Process via Multi-Omic Profiling of Host Cell Clones

**DOI:** 10.1101/2025.01.24.634759

**Authors:** Taku Tsukidate, Ansuman Sahoo, Geetanjali Pendyala, Rong-Sheng Yang, Jonathan Welch, Sri Madabhushi, Xuanwen Li

**Author notes:** email: X.L.; S.M. These authors contributed equally: Taku Tsukidate, Ansuman Sahoo.

## Abstract

Host cell proteins are process-related impurities in biotherapeutics and can potentially pose risks to patient safety and product quality. Specifically, certain host cell–derived enzymes, including lipases, can degrade the formulation excipient polysorbate (PS) in biopharmaceutical formulations, affecting drug product stability in liquid formulations. We leveraged multi-omics approaches, including transcriptomics, proteomics, and activity-based protein profiling (ABPP), to identify mechanisms that regulate PS-degradative enzyme (PSDE) abundance and to develop strategies for their control. Comparative multiomics analysis of two monoclonal antibodies (mAb)-producing host cell clones revealed differential lipase profiles at the mRNA, protein, and enzyme activity levels and associated increased lipase activity with upregulated lipid catabolic pathways such as the fatty acid beta oxidation pathway. Further, for the first time in the literature, we identified peroxisome proliferator–activated receptor γ (PPARγ) as a key regulator of PSDEs in manufacturing Chinese Hamster Ovary (CHO) cells. Downregulation of the PPARγ pathway with its antagonists resulted in selective reduction of PSDE levels and improved PS stability without compromising mAb productivity or quality. This study highlights the potential of PPARγ modulators as chemical tools for PSDE control at the gene regulation level, offering significant implications for biopharmaceutical process development and control.
