## Supplementary Tables for "Discovery of Chemical Tools for Polysorbate-Degradative Enzyme Control in Biopharmaceutical Upstream Process via Multi-Omic Profiling of Host Cell Clones"

### Sheet: Table S1
Supplementary Table 1. List of differentially abundant proteins upon SR1664 treatment
Protein.Group	logFC	P.Value	adj.P.Val	Entrez Gene ID	HGNC symbol	Known PPARγ-regulated gene
ENSCGRP00001018629.1;ENSCGRP00001018638.1	-0.986924	2.93909e-09	7.98552e-06	7037	TFRC	FALSE
ENSCGRP00001021400.1	0.74874	6.31198e-08	8.57482e-05	5471	PPAT	FALSE
ENSCGRP00001012995.1	0.675521	9.51224e-07	0.00076538	1371	CPOX	FALSE
ENSCGRP00001027812.1	-0.526873	1.1268e-06	0.00076538	3339	HSPG2	FALSE
ENSCGRP00001017698.1	-0.410688	5.9106e-06	0.00294475	54414	SIAE	FALSE
ENSCGRP00001026848.1	-0.473807	6.50295e-06	0.00294475	4060	LUM	FALSE
ENSCGRP00001023391.1	-0.420588	1.30951e-05	0.00464587	2717	GLA	FALSE
ENSCGRP00001011472.1	-0.79176	1.36794e-05	0.00464587	1805	DPT	FALSE
ENSCGRP00001001154.1	-0.37869	1.63132e-05	0.00492476	1303	COL12A1	FALSE
ENSCGRP00001024054.1	0.462765	2.36552e-05	0.00642713	6234	RPS28	FALSE
ENSCGRP00001020176.1	-0.366537	3.10691e-05	0.00767407	11117	EMILIN1	FALSE
ENSCGRP00001019525.1	-0.400366	4.85158e-05	0.0104063	2734	GLG1	FALSE
ENSCGRP00001020748.1;ENSCGRP00001020758.1	-0.387166	5.04556e-05	0.0104063	1634	DCN	FALSE
ENSCGRP00001025741.1;ENSCGRP00001025742.1	-0.403451	5.3621e-05	0.0104063	5118	PCOLCE	FALSE
ENSCGRP00001007166.1	-0.440723	5.94656e-05	0.0107712	5176	SERPINF1	FALSE
ENSCGRP00001025046.1	-0.831955	6.40713e-05	0.0108801	1519	CTSO	FALSE
ENSCGRP00001028116.1;ENSCGRP00001028117.1	-0.337491	7.37391e-05	0.0117852	64129	TINAGL1	FALSE
ENSCGRP00001007671.1;ENSCGRP00001007678.1	-0.384852	9.89583e-05	0.0140076	51809	GALNT7	FALSE
ENSCGRP00001026381.1	0.521176	9.9332e-05	0.0140076	89848	FCHSD1	FALSE
ENSCGRP00001007316.1	0.515537	0.00010311	0.0140076	689	BTF3	FALSE
ENSCGRP00001008479.1	-0.605131	0.000125652	0.016257	3005	H1-0	FALSE
ENSCGRP00001017681.1	-0.315675	0.000169105	0.0196254	3959	LGALS3BP	FALSE
ENSCGRP00001011542.1	-0.40279	0.00017907	0.0196254	8634	RTCA	FALSE
ENSCGRP00001015149.1;ENSCGRP00001015154.1	0.412837	0.000183695	0.0196254	6136	RPL12	FALSE
ENSCGRP00001005521.1	0.332377	0.000186661	0.0196254	159	ADSS2	FALSE
ENSCGRP00001006369.1;ENSCGRP00001006398.1	-0.296332	0.000187803	0.0196254	1289	COL5A1	FALSE
ENSCGRP00001009664.1;ENSCGRP00001009674.1;ENSCGRP00001009680.1	-0.389589	0.000197678	0.0198923	4035	LRP1	TRUE
ENSCGRP00001018599.1	-0.338377	0.000208308	0.0199311	93185	IGSF8	FALSE
ENSCGRP00001016371.1	-0.422365	0.000212736	0.0199311	114902	C1QTNF5	FALSE
ENSCGRP00001022836.1	-0.337206	0.000230814	0.020904	56944	OLFML3	FALSE
ENSCGRP00001018237.1;ENSCGRP00001018240.1;ENSCGRP00001018243.1	-0.29501	0.000250969	0.0219962	716	C1S	FALSE
ENSCGRP00001008382.1	-0.297777	0.000282512	0.0235043	2590	GALNT2	FALSE
ENSCGRP00001028191.1	-0.32767	0.000285478	0.0235043	2135	EXTL2	FALSE
ENSCGRP00001018635.1	-0.292574	0.000315099	0.0251802	220323	OAF	FALSE
ENSCGRP00001007075.1	-0.392709	0.000334606	0.025975	4327	MMP19	FALSE
ENSCGRP00001015319.1;ENSCGRP00001015324.1	0.449532	0.000348041	0.0262674	145482	PTGR2	FALSE
ENSCGRP00001005315.1;ENSCGRP00001005319.1	0.568035	0.000377344	0.0268748	80279	CDK5RAP3	FALSE
ENSCGRP00001018764.1	0.312596	0.000377573	0.0268748	5413	SEPTIN5	FALSE
ENSCGRP00001016484.1	-0.362887	0.000392734	0.0268748	7040	TGFB1	FALSE
ENSCGRP00001002268.1	-0.334325	0.000395654	0.0268748	2629	GBA1	FALSE
ENSCGRP00001002960.1	-0.299149	0.000421026	0.0279007	7837	PXDN	FALSE
ENSCGRP00001005601.1	-0.281125	0.000454697	0.0289015	4124	MAN2A1	FALSE
ENSCGRP00001002412.1;ENSCGRP00001002416.1	-0.307661	0.000457403	0.0289015	7057	THBS1	FALSE
ENSCGRP00001014691.1	-0.386453	0.000475668	0.0293725	1281	COL3A1	FALSE
ENSCGRP00001011057.1	-0.422214	0.000503995	0.0304301	79932	KIAA0319L	FALSE
ENSCGRP00001002257.1	0.376062	0.000566117	0.0331481	6165	RPL35A	FALSE
ENSCGRP00001009707.1	-0.35148	0.000573413	0.0331481	649	BMP1	FALSE
ENSCGRP00001005587.1	-0.360998	0.000625783	0.0354219	1435	CSF1	FALSE
ENSCGRP00001009360.1	-0.404255	0.00065614	0.0363823	8829	NRP1	FALSE
ENSCGRP00001012920.1	0.367298	0.000722249	0.038516	1810	DR1	FALSE
ENSCGRP00001027884.1	0.35338	0.000722972	0.038516	3163	HMOX2	FALSE
ENSCGRP00001027725.1;ENSCGRP00001027726.1	-0.912386	0.000740344	0.038683	7412	VCAM1	FALSE
ENSCGRP00001014223.1;ENSCGRP00001014226.1	-0.39021	0.000823507	0.0422164	7059	THBS3	FALSE
ENSCGRP00001011905.1	-0.298918	0.000904689	0.0455193	7941	PLA2G7	FALSE
ENSCGRP00001023525.1	0.477073	0.000976299	0.0482292	9349	RPL23	FALSE

### Sheet: Table S2
Supplementary Table 2. List of differentially abundant proteins upon SR2595 treatment
Protein.Group	logFC	P.Value	adj.P.Val	Entrez Gene ID	HGNC symbol	Known PPARγ-regulated gene
ENSCGRP00001021949.1	-1.27358	2.71328e-13	7.37199e-10	2167	FABP4	TRUE
ENSCGRP00001026848.1	1.08855	3.43986e-11	4.67306e-08	4060	LUM	FALSE
ENSCGRP00001020748.1;ENSCGRP00001020758.1	0.85457	1.02482e-09	9.28149e-07	1634	DCN	FALSE
ENSCGRP00001008427.1	0.789172	5.22841e-09	3.5514e-06	2817	GPC1	FALSE
ENSCGRP00001002412.1;ENSCGRP00001002416.1	0.721432	1.08415e-08	5.89126e-06	7057	THBS1	FALSE
ENSCGRP00001017946.1	0.737253	6.6749e-08	3.02262e-05	4016	LOXL1	FALSE
ENSCGRP00001023244.1	0.767738	7.98745e-08	3.10027e-05	8728	ADAM19	FALSE
ENSCGRP00001008288.1	0.742619	1.41231e-07	4.79657e-05	307	ANXA4	FALSE
ENSCGRP00001008893.1	0.634041	2.04717e-07	6.18017e-05	27122	DKK3	FALSE
ENSCGRP00001006298.1	0.564424	2.85994e-07	7.77046e-05	4684	NCAM1	FALSE
ENSCGRP00001007075.1	-0.692803	4.06282e-07	0.000100352	4327	MMP19	FALSE
ENSCGRP00001009076.1	0.470309	6.83327e-07	0.000154717	302	ANXA2	FALSE
ENSCGRP00001022223.1	0.652091	8.16664e-07	0.000170683	23467	NPTXR	FALSE
ENSCGRP00001013878.1	0.55597	1.68903e-06	0.000324949	5274	SERPINI1	FALSE
ENSCGRP00001000433.1	0.936484	1.79398e-06	0.000324949	5806	PTX3	FALSE
ENSCGRP00001012362.1	0.542507	1.91857e-06	0.000325797	9289	ADGRG1	FALSE
ENSCGRP00001021216.1	0.683483	2.27632e-06	0.000363809	7077	TIMP2	FALSE
ENSCGRP00001014263.1;ENSCGRP00001014280.1	0.69425	2.73736e-06	0.000413189	50809	HP1BP3	FALSE
ENSCGRP00001016371.1	-0.607838	3.29275e-06	0.000470863	114902	C1QTNF5	FALSE
ENSCGRP00001006863.1;ENSCGRP00001007466.1;ENSCGRP00001007585.1	0.873088	3.61969e-06	0.000491735	3007	H1-3	FALSE
ENSCGRP00001022222.1	-0.611068	5.21998e-06	0.000675366	58517	RBM25	FALSE
ENSCGRP00001004134.1	0.761001	7.40158e-06	0.000914095	10678	B3GNT2	FALSE
ENSCGRP00001007477.1	0.921394	8.98809e-06	0.00106177	2237	FEN1	FALSE
ENSCGRP00001007135.1	0.50363	1.1921e-05	0.00134071	5627	PROS1	FALSE
ENSCGRP00001022732.1	0.676071	1.23363e-05	0.00134071	4201	MEA1	FALSE
ENSCGRP00001008479.1	0.739785	1.31445e-05	0.0013736	3005	H1-0	FALSE
ENSCGRP00001027871.1	0.46344	1.5472e-05	0.00155694	8635	RNASET2	FALSE
ENSCGRP00001017639.1;ENSCGRP00001017643.1	0.504475	1.73195e-05	0.00168061	5099	PCDH7	FALSE
ENSCGRP00001006709.1	0.364811	1.83882e-05	0.00172279	309	ANXA6	FALSE
ENSCGRP00001019036.1	0.582787	2.04031e-05	0.00184784	84572	GNPTG	FALSE
ENSCGRP00001022213.1	0.529975	2.39401e-05	0.00206405	7869	SEMA3B	FALSE
ENSCGRP00001020097.1	0.481868	2.43097e-05	0.00206405	11167	FSTL1	FALSE
ENSCGRP00001022836.1	0.408033	2.98484e-05	0.00245752	56944	OLFML3	FALSE
ENSCGRP00001011437.1	0.438937	3.55799e-05	0.00284325	3908	LAMA2	FALSE
ENSCGRP00001022622.1;ENSCGRP00001022629.1	0.578403	3.73299e-05	0.00289787	4052	LTBP1	FALSE
ENSCGRP00001006992.1	-0.462203	4.32141e-05	0.00326146	729359	PLIN4	FALSE
ENSCGRP00001006114.1	0.381949	4.46723e-05	0.00328039	311	ANXA11	FALSE
ENSCGRP00001009600.1	0.5449	5.57755e-05	0.00398795	1265	CNN2	FALSE
ENSCGRP00001022437.1	0.42394	6.95907e-05	0.00484815	30845	EHD3	FALSE
ENSCGRP00001011705.1	0.371083	7.65815e-05	0.0052018	6609	SMPD1	FALSE
ENSCGRP00001015340.1	0.374373	0.000103324	0.00684712	10155	TRIM28	FALSE
ENSCGRP00001022154.1	0.361471	0.000111872	0.00723707	5654	HTRA1	FALSE
ENSCGRP00001014192.1	0.384414	0.000127984	0.0080433	7431	VIM	FALSE
ENSCGRP00001027361.1	0.62454	0.000130256	0.0080433	3694	ITGB6	FALSE
ENSCGRP00001018121.1	0.387914	0.000143274	0.00865058	135228	CD109	FALSE
ENSCGRP00001008382.1	-0.317195	0.000149717	0.00884306	2590	GALNT2	FALSE
ENSCGRP00001023811.1	0.507588	0.000167857	0.00970354	3913	LAMB2	FALSE
ENSCGRP00001026129.1	0.307195	0.000175152	0.00991431	10327	AKR1A1	FALSE
ENSCGRP00001013624.1	0.445406	0.00018428	0.0102181	3911	LAMA5	FALSE
ENSCGRP00001027196.1	0.45709	0.000207504	0.0112758	25796	PGLS	FALSE
ENSCGRP00001027146.1	0.525094	0.00021853	0.0113862	2551	GABPA	FALSE
ENSCGRP00001022259.1	0.50555	0.000221056	0.0113862	10163	WASF2	FALSE
ENSCGRP00001001626.1;ENSCGRP00001005012.1;ENSCGRP00001006046.1;ENSCGRP00001006300.1;ENSCGRP00001006365.1;ENSCGRP00001006736.1;ENSCGRP00001008233.1;ENSCGRP00001008573.1;ENSCGRP00001015713.1;ENSCGRP00001017108.1;ENSCGRP00001024716.1	0.526634	0.000222819	0.0113862	8367	H4C5	FALSE
ENSCGRP00001024109.1	0.396179	0.000231233	0.0113862	130589	GALM	FALSE
ENSCGRP00001018957.1	0.309142	0.000231353	0.0113862	22883	CLSTN1	FALSE
ENSCGRP00001002956.1;ENSCGRP00001003157.1;ENSCGRP00001003853.1;ENSCGRP00001005351.1;ENSCGRP00001005602.1;ENSCGRP00001006073.1;ENSCGRP00001006217.1;ENSCGRP00001006239.1;ENSCGRP00001006472.1;ENSCGRP00001006658.1;ENSCGRP00001007047.1;ENSCGRP00001007073.1;ENSCGRP00001007572.1;ENSCGRP00001007782.1;ENSCGRP00001007978.1;ENSCGRP00001008304.1;ENSCGRP00001008532.1	0.511957	0.00023521	0.0113862	92815	H2AC25	FALSE
ENSCGRP00001003791.1;ENSCGRP00001004514.1;ENSCGRP00001005019.1;ENSCGRP00001005941.1;ENSCGRP00001006524.1;ENSCGRP00001006766.1;ENSCGRP00001007333.1;ENSCGRP00001007531.1;ENSCGRP00001007813.1;ENSCGRP00001009036.1;ENSCGRP00001009317.1;ENSCGRP00001010115.1;ENSCGRP00001017124.1;ENSCGRP00001022668.1;ENSCGRP00001028185.1	0.443368	0.000238871	0.0113862	126961	H3C14	FALSE
ENSCGRP00001028108.1	0.462456	0.000263022	0.0123212	6868	ADAM17	FALSE
ENSCGRP00001000414.1;ENSCGRP00001000418.1	0.314981	0.000285413	0.0128888	27429	HTRA2	FALSE
ENSCGRP00001000217.1;ENSCGRP00001000229.1	0.793383	0.000294624	0.0128888	9375	TM9SF2	FALSE
ENSCGRP00001012330.1	0.374002	0.00029605	0.0128888	1290	COL5A2	FALSE
ENSCGRP00001002515.1	0.364626	0.000297328	0.0128888	131566	DCBLD2	FALSE
ENSCGRP00001014090.1	0.337698	0.000298857	0.0128888	5093	PCBP1	FALSE
ENSCGRP00001018153.1	0.512062	0.000321117	0.0134908	51155	JPT1	FALSE
ENSCGRP00001004772.1	-0.898212	0.000322746	0.0134908	26	AOC1	FALSE
ENSCGRP00001024757.1	-0.290405	0.000331276	0.0136188	2184	FAH	FALSE
ENSCGRP00001005593.1	0.487806	0.000335833	0.0136188	114990	VASN	FALSE
ENSCGRP00001024919.1	-0.834241	0.000348777	0.0139357	7123	CLEC3B	FALSE
ENSCGRP00001022528.1	0.872384	0.000364083	0.0143364	2202	EFEMP1	FALSE
ENSCGRP00001023945.1	0.474023	0.00038007	0.0147097	56925	LXN	FALSE
ENSCGRP00001013884.1	0.355577	0.00038439	0.0147097	7049	TGFBR3	FALSE
ENSCGRP00001013246.1	0.641916	0.000402883	0.0152032	25804	LSM4	FALSE
ENSCGRP00001020657.1	0.284854	0.000432223	0.0158966	4860	PNP	FALSE
ENSCGRP00001015891.1	0.335909	0.000432958	0.0158966	1808	DPYSL2	FALSE
ENSCGRP00001015484.1	0.374877	0.00045454	0.0164274	284207	METRNL	FALSE
ENSCGRP00001020560.1;ENSCGRP00001020565.1;ENSCGRP00001020568.1;ENSCGRP00001020576.1	0.671036	0.000459509	0.0164274	8751	ADAM15	FALSE
ENSCGRP00001027495.1	0.410459	0.000557328	0.0196657	1783	DYNC1LI2	FALSE
ENSCGRP00001025860.1	-0.328213	0.000565354	0.0196932	9482	STX8	FALSE
ENSCGRP00001003775.1	0.369312	0.000580833	0.0198713	57175	CORO1B	FALSE
ENSCGRP00001022330.1	0.485788	0.000585095	0.0198713	1528	CYB5A	FALSE
ENSCGRP00001003130.1;ENSCGRP00001003136.1;ENSCGRP00001003138.1	0.401816	0.00060627	0.0203362	7536	SF1	FALSE
ENSCGRP00001025348.1	-0.762375	0.000619756	0.0205016	389434	IYD	FALSE
ENSCGRP00001015726.1;ENSCGRP00001015734.1	0.297234	0.000626291	0.0205016	1778	DYNC1H1	FALSE
ENSCGRP00001016601.1	0.347514	0.000651653	0.020833	10512	SEMA3C	FALSE
ENSCGRP00001014059.1	0.370861	0.000653679	0.020833	3383	ICAM1	FALSE
ENSCGRP00001010738.1	0.387325	0.000659419	0.020833	4802	NFYC	FALSE
ENSCGRP00001023679.1	0.348712	0.000683077	0.0213324	1191	CLU	FALSE
ENSCGRP00001001652.1	0.289827	0.000699257	0.0215896	51429	SNX9	FALSE
ENSCGRP00001023540.1	0.527054	0.000733767	0.0221547	552900	BOLA2	FALSE
ENSCGRP00001002268.1	0.312665	0.000733868	0.0221547	2629	GBA1	FALSE
ENSCGRP00001016530.1	0.334416	0.000789143	0.0235616	64374	SIL1	FALSE
ENSCGRP00001023070.1	0.347767	0.000802968	0.0237137	6801	STRN	FALSE
ENSCGRP00001008833.1;ENSCGRP00001008851.1	0.263942	0.000869965	0.0254161	5066	PAM	FALSE
ENSCGRP00001002635.1;ENSCGRP00001003849.1;ENSCGRP00001004797.1;ENSCGRP00001005285.1;ENSCGRP00001006619.1;ENSCGRP00001006899.1;ENSCGRP00001008456.1;ENSCGRP00001008755.1;ENSCGRP00001009290.1;ENSCGRP00001010254.1;ENSCGRP00001011267.1;ENSCGRP00001012248.1;ENSCGRP00001018979.1;ENSCGRP00001019037.1	0.41521	0.000932308	0.0269477	8339	H2BC8	FALSE
ENSCGRP00001006741.1	0.286141	0.000960391	0.0274672	5110	PCMT1	FALSE
ENSCGRP00001016348.1	0.591441	0.000988907	0.0278588	125988	MICOS13	FALSE
ENSCGRP00001015689.1;ENSCGRP00001015706.1	0.403087	0.00100096	0.0278588	2521	FUS	FALSE
ENSCGRP00001003780.1	0.404025	0.00100484	0.0278588	57045	TWSG1	FALSE
ENSCGRP00001026381.1	0.409092	0.00102374	0.0280961	89848	FCHSD1	FALSE
ENSCGRP00001006867.1	0.477424	0.00105005	0.0285299	1893	ECM1	FALSE
ENSCGRP00001010019.1	0.2946	0.00107679	0.0289667	10236	HNRNPR	FALSE
ENSCGRP00001016834.1;ENSCGRP00001016853.1;ENSCGRP00001016859.1	0.294865	0.0010929	0.0291117	4676	NAP1L4	FALSE
ENSCGRP00001013034.1	0.437253	0.00111443	0.029397	26003	GORASP2	FALSE
ENSCGRP00001018629.1;ENSCGRP00001018638.1	-0.349043	0.00112984	0.0295171	7037	TFRC	FALSE
ENSCGRP00001028079.1	-0.481749	0.00117272	0.0300775	51506	UFC1	FALSE
ENSCGRP00001026795.1	0.452922	0.00117343	0.0300775	148362	BROX	FALSE
ENSCGRP00001016887.1	0.375461	0.00119335	0.0302963	221092	HNRNPUL2	FALSE
ENSCGRP00001019683.1	-0.551642	0.00120914	0.0302963	9844	ELMO1	FALSE
ENSCGRP00001011905.1	-0.28851	0.00122708	0.0302963	7941	PLA2G7	FALSE
ENSCGRP00001008986.1;ENSCGRP00001009008.1	0.319587	0.00123333	0.0302963	274	BIN1	FALSE
ENSCGRP00001015793.1	0.739028	0.00123772	0.0302963	5955	RCN2	FALSE
ENSCGRP00001012528.1;ENSCGRP00001012536.1	0.378042	0.00125296	0.0303954	9563	H6PD	FALSE
ENSCGRP00001026815.1	0.299	0.00131211	0.0315486	2335	FN1	FALSE
ENSCGRP00001010982.1	0.263204	0.00133339	0.0316627	3915	LAMC1	FALSE
ENSCGRP00001010440.1	-0.578454	0.00134778	0.0316627	761	CA3	FALSE
ENSCGRP00001019992.1	0.408532	0.00136043	0.0316627	4673	NAP1L1	FALSE
ENSCGRP00001007039.1	0.302149	0.00136347	0.0316627	2730	GCLM	FALSE
ENSCGRP00001021021.1	0.292541	0.00140903	0.0324436	4176	MCM7	FALSE
ENSCGRP00001020896.1	0.304505	0.00144719	0.0329321	10247	RIDA	FALSE
ENSCGRP00001023390.1	0.382811	0.00145449	0.0329321	64132	XYLT2	FALSE
ENSCGRP00001001197.1;ENSCGRP00001001199.1	0.457171	0.00149218	0.0335063	7458	EIF4H	FALSE
ENSCGRP00001013868.1	0.825265	0.00151515	0.0337431	51246	SHISA5	FALSE
ENSCGRP00001001566.1;ENSCGRP00001001568.1;ENSCGRP00001001571.1;ENSCGRP00001001574.1	0.545031	0.00158448	0.0347376	8848	TSC22D1	TRUE
ENSCGRP00001017594.1;ENSCGRP00001017599.1	0.438804	0.00158538	0.0347376	60343	FAM3A	FALSE
ENSCGRP00001003737.1	0.53761	0.00162433	0.0353065	94239	H2AZ2	FALSE
ENSCGRP00001022391.1	0.289039	0.00165592	0.0356507	11041	B4GAT1	FALSE
ENSCGRP00001000557.1	0.755068	0.00166641	0.0356507	7087	ICAM5	FALSE
ENSCGRP00001019898.1	0.433095	0.00169897	0.0360634	11034	DSTN	FALSE
ENSCGRP00001013070.1;ENSCGRP00001013072.1	0.52518	0.00172999	0.036437	10082	GPC6	FALSE
ENSCGRP00001025736.1	0.296797	0.00176163	0.0364816	2937	GSS	FALSE
ENSCGRP00001018521.1	0.36385	0.00177919	0.0364816	567	B2M	FALSE
ENSCGRP00001001233.1;ENSCGRP00001001242.1	0.287376	0.00178419	0.0364816	8874	ARHGEF7	FALSE
ENSCGRP00001002547.1	0.329571	0.00178581	0.0364816	644	BLVRA	FALSE
ENSCGRP00001008313.1	0.346764	0.0018376	0.0367864	84695	LOXL3	FALSE
ENSCGRP00001022409.1	0.215587	0.00184187	0.0367864	5701	PSMC2	FALSE
ENSCGRP00001002960.1	0.252515	0.00185249	0.0367864	7837	PXDN	FALSE
ENSCGRP00001003324.1	0.226897	0.00185489	0.0367864	10525	HYOU1	FALSE
ENSCGRP00001012242.1;ENSCGRP00001012251.1	0.440727	0.00190505	0.0373456	7150	TOP1	FALSE
ENSCGRP00001023497.1	-0.279767	0.00191527	0.0373456	2091	FBL	FALSE
ENSCGRP00001014759.1	0.382664	0.00192432	0.0373456	348262	MCRIP1	FALSE
ENSCGRP00001011036.1	0.698749	0.00196397	0.0378448	9329	GTF3C4	FALSE
ENSCGRP00001023242.1	0.372279	0.00198736	0.0379331	51280	GOLM1	FALSE
ENSCGRP00001022998.1	0.253755	0.00202059	0.0379331	11328	FKBP9	FALSE
ENSCGRP00001010846.1;ENSCGRP00001010865.1	0.558334	0.00202065	0.0379331	4135	MAP6	FALSE
ENSCGRP00001017759.1	0.218676	0.00204922	0.0379331	216	ALDH1A1	FALSE
ENSCGRP00001017327.1	0.490411	0.00205236	0.0379331	123803	NTAN1	FALSE
ENSCGRP00001013940.1	0.308443	0.0020544	0.0379331	11165	NUDT3	FALSE
ENSCGRP00001022163.1	0.408398	0.00206628	0.0379331	27095	TRAPPC3	FALSE
ENSCGRP00001028191.1	0.261667	0.00208894	0.0380127	2135	EXTL2	FALSE
ENSCGRP00001024888.1	0.349747	0.00211652	0.0380127	2260	FGFR1	FALSE
ENSCGRP00001005772.1	0.325769	0.0021231	0.0380127	7298	TYMS	FALSE
ENSCGRP00001020239.1	0.363543	0.00215572	0.0380127	57532	NUFIP2	FALSE
ENSCGRP00001022962.1	0.529783	0.00216173	0.0380127	4122	MAN2A2	FALSE
ENSCGRP00001002466.1;ENSCGRP00001002468.1	0.54257	0.00216726	0.0380127	9425	CDYL	FALSE
ENSCGRP00001024853.1	0.797339	0.00216856	0.0380127	8720	MBTPS1	FALSE
ENSCGRP00001016665.1	0.345469	0.00219895	0.0380127	23673	STX12	FALSE
ENSCGRP00001026062.1	0.390333	0.00220525	0.0380127	2517	FUCA1	FALSE
ENSCGRP00001023278.1;ENSCGRP00001023287.1	0.328189	0.00221498	0.0380127	10093	ARPC4	FALSE
ENSCGRP00001018237.1;ENSCGRP00001018240.1;ENSCGRP00001018243.1	0.230673	0.00222452	0.0380127	716	C1S	FALSE
ENSCGRP00001009206.1	0.337225	0.00224939	0.0381975	10627	MYL12A	FALSE
ENSCGRP00001015346.1;ENSCGRP00001015355.1	0.575695	0.00228878	0.0385273	6152	RPL24	FALSE
ENSCGRP00001024746.1	0.27702	0.00229717	0.0385273	27044	SND1	FALSE
ENSCGRP00001016184.1	-0.243816	0.00237768	0.0396329	2944	GSTM1	FALSE
ENSCGRP00001007579.1;ENSCGRP00001015027.1	0.532849	0.00246976	0.0406855	1340	COX6B1	FALSE
ENSCGRP00001005005.1	-0.260988	0.00247127	0.0406855	55003	PAK1IP1	FALSE
ENSCGRP00001001154.1	0.227152	0.00248575	0.0406855	1303	COL12A1	FALSE
ENSCGRP00001019461.1;ENSCGRP00001019467.1	0.307004	0.00252869	0.0408618	10589	DRAP1	FALSE
ENSCGRP00001015492.1	0.314441	0.0025353	0.0408618	85456	TNKS1BP1	FALSE
ENSCGRP00001005127.1	-0.412786	0.00254164	0.0408618	25885	POLR1A	FALSE
ENSCGRP00001001757.1	0.271971	0.00257763	0.0411965	4924	NUCB1	FALSE
ENSCGRP00001028250.1	0.330311	0.00260682	0.0414195	10611	PDLIM5	FALSE
ENSCGRP00001009707.1	0.291025	0.00279273	0.0441154	649	BMP1	FALSE
ENSCGRP00001017472.1	-0.483497	0.00293333	0.0460686	5476	CTSA	FALSE
ENSCGRP00001000522.1	0.489745	0.00296626	0.046318	6147	RPL23A	FALSE
ENSCGRP00001016287.1;ENSCGRP00001016289.1	0.414513	0.00303604	0.0471366	1266	CNN3	FALSE
ENSCGRP00001006244.1	0.595411	0.00308792	0.0476698	6499	SKIC2	FALSE
ENSCGRP00001004595.1	0.337597	0.00316003	0.04834	7076	TIMP1	FALSE
ENSCGRP00001007243.1	0.558562	0.00317656	0.04834	5621	PRNP	FALSE
ENSCGRP00001026911.1	0.346619	0.00318471	0.04834	3189	HNRNPH3	FALSE
ENSCGRP00001003969.1	0.3328	0.0032138	0.0484065	55959	SULF2	FALSE
ENSCGRP00001021780.1;ENSCGRP00001021802.1	0.260434	0.00323168	0.0484065	9043	SPAG9	FALSE
ENSCGRP00001007467.1	0.298057	0.00324254	0.0484065	4174	MCM5	FALSE
ENSCGRP00001010493.1	0.312764	0.00331924	0.0492807	5860	QDPR	FALSE
ENSCGRP00001018249.1	0.389036	0.00336138	0.0496271	8407	TAGLN2	FALSE
ENSCGRP00001008927.1	0.567777	0.0033791	0.0496271	4729	NDUFV2	FALSE
ENSCGRP00001010156.1;ENSCGRP00001010162.1	0.29316	0.00339941	0.049657	9444	QKI	FALSE
